# Light-dependent modulation of protein localization and function in living bacteria cells

**DOI:** 10.1101/2022.05.01.490209

**Authors:** Ryan McQuillen, Xinxing Yang, Christopher H. Bohrer, Joshua W. McCausland, Jie Xiao

## Abstract

Most bacteria lack membrane-enclosed organelles to compartmentalize cellular processes. In lieu of physical compartments, bacterial proteins are often recruited to macromolecular scaffolds at specific subcellular locations to carry out their functions. Consequently, the ability to modulate a protein’s subcellular location with high precision and speed bears the potential to manipulate its corresponding cellular functions. Here we demonstrate that the CRY2/CIB1 system from *Arabidopsis thaliana* can be used to rapidly direct proteins to different subcellular locations inside live *E. coli* cells including the nucleoid, the cell pole, membrane, and the midcell division plane. We further show that such light-induced re-localization can be used to rapidly inhibit cytokinesis in actively dividing *E. coli* cells. Finally, we demonstrate that the CRY2/CIBN binding kinetics can be modulated by green light, adding a new dimension of control to the system.
