## Supplementary Table 3 for "Light-dependent modulation of protein localization and function in living bacteria cells"

### Sheet: Induction Conditions
Strain	Experiment	CRY2 Fusion	CIBN Fusion	Ind. Time (hr)	Ind. Temp. (ºC)	IPTG Conc. (uM)	Ara. Conc (%)
IL021	DNA Recruitment	CRY2-mCherry (lac)	TetR-CIBN (lac)	2	25	60	n/a
BW25113 (ΔzapA)	Midcell Recruitment	CRY2-mCherry (ara)	ZapA-CIBN (lac)	1	37	40	0.4
BW25113	Cell Pole Recruitment	CRY2-mCherry (ara)	CIBN-GFP-PopZ (lac)	1	37	100	0.4

### Sheet: Strains & Plasmids
Supplementary Table 2. Plasmids and strains used in this work
PLASMIDS
vector backbone	alternate name	antibiotic resistance	expressed protein	DNA sequence of fusion protein(s)
pCH	pRM021	chloramphenicol	ZapA-CIBN	ATGTCTGCACAACCCGTCGATATCCAAATTTTTGGCCGTTCACTGCGTGTGAACTGCCCGCCTGACCAAAGGGATGCGTTGAATCAGGCAGCGGACGATCTGAACCAACGGTTGCAAGATCTGAAAGAACGCACTAGAGTCACAAATACTGAACAGTTGGTCTTCATTGCCGCATTGAATATCAGCTATGAGTTAGCGCAAGAAAAAGCAAAGACTCGTGACTACGCGGCAAGTATGGAACAGCGTATTCGGATGCTGCAGCAGACCATAGAACAAGCGTTACTTGAACAAGGTCGCATCACCGAAAAAACTAACCAAAACTTTGAAggatccgctggctccgctgctggttctggcgaattcCATATGAATGGTGCAATTGGTGGTGATCTGCTGCTG…
pDR	pRM022	streptomycin	CRY2-mCherry	ATGAAAATGGACAAAAAAACCATTGTGTGGTTTCGTCGTGATCTGCGCATTGAAGATAATCCGGCACTGGCAGCAGCAGCACATGAAGGTAGCGTTTTTCCGGTGTTTATTTGGTGTCCGGAAGAAGAAGGTCAGTTTTATCCGGGTCGTGCAAGCCGTTGGTGGATGAAACAGAGCCTGGCACATCTGAGCCAGAGCCTGAAAGCACTGGGTAGCGATCTGACCCTGATTAAAACCCATAATACCATTAGCGCCATTCTGGATTGTATTCGTGTTACCGGTGCAACCAAAGTGGTTTTTAATCATCTGTATGATCCGGTTAGCCTGGTTCGTGATCATACCGTTAAAGAAAAACTGGTGGAACGTGGTATTAGCGTGCAGAGCTATAATGGTGATCTG…
pDR	pRM023	streptomycin	CRY2-MinC	ATGAAAATGGACAAAAAAACCATTGTGTGGTTTCGTCGTGATCTGCGCATTGAAGATAATCCGGCACTGGCAGCAGCAGCACATGAAGGTAGCGTTTTTCCGGTGTTTATTTGGTGTCCGGAAGAAGAAGGTCAGTTTTATCCGGGTCGTGCAAGCCGTTGGTGGATGAAACAGAGCCTGGCACATCTGAGCCAGAGCCTGAAAGCACTGGGTAGCGATCTGACCCTGATTAAAACCCATAATACCATTAGCGCCATTCTGGATTGTATTCGTGTTACCGGTGCAACCAAAGTGGTTTTTAATCATCTGTATGATCCGGTTAGCCTGGTTCGTGATCATACCGTTAAAGAAAAACTGGTGGAACGTGGTATTAGCGTGCAGAGCTATAATGGTGATCTG…
pCH	pRM045	chloramphenicol	CIBN-GFP-BsMTS	ATGAATGGTGCAATTGGTGGTGATCTGCTGCTGAATTTTCCGGATATGAGCGTTCTGGAACGTCAGCGTGCACATCTGAAATATCTGAATCCGACCTTTGATAGTCCGCTGGCAGGTTTTTTTGCAGATAGCAGCATGATTACCGGTGGTGAAATGGATAGTTATCTGAGCACCGCAGGTCTGAATCTGCCGATGATGTATGGTGAAACCACCGTTGAAGGTGATAGCCGTCTGAGCATTAGTCCGGAAACCACCCTGGGTACAGGTAATTTCAAAAAACGCAAATTCGATACCGAAACCAAAGATTGCAACGAGAAGAAAAAAAAAATGACCATGAATCGCGACGATCTGGTTGAAGAAGGTGAAGAAGAGAAAAGCAAAATCACCGAACAGAATAAT…
pDR	pRM051	streptomycin	CRY2-JunLZ-MinC	ATGAAAATGGACAAAAAAACCATTGTGTGGTTTCGTCGTGATCTGCGCATTGAAGATAATCCGGCACTGGCAGCAGCAGCACATGAAGGTAGCGTTTTTCCGGTGTTTATTTGGTGTCCGGAAGAAGAAGGTCAGTTTTATCCGGGTCGTGCAAGCCGTTGGTGGATGAAACAGAGCCTGGCACATCTGAGCCAGAGCCTGAAAGCACTGGGTAGCGATCTGACCCTGATTAAAACCCATAATACCATTAGCGCCATTCTGGATTGTATTCGTGTTACCGGTGCAACCAAAGTGGTTTTTAATCATCTGTATGATCCGGTTAGCCTGGTTCGTGATCATACCGTTAAAGAAAAACTGGTGGAACGTGGTATTAGCGTGCAGAGCTATAATGGTGATCTG…
pCH	pRM064	chloramphenicol	CIBN-ZipA(P/Q)-BsMTS	ATGAATGGTGCAATTGGTGGTGATCTGCTGCTGAATTTTCCGGATATGAGCGTTCTGGAACGTCAGCGTGCACATCTGAAATATCTGAATCCGACCTTTGATAGTCCGCTGGCAGGTTTTTTTGCAGATAGCAGCATGATTACCGGTGGTGAAATGGATAGTTATCTGAGCACCGCAGGTCTGAATCTGCCGATGATGTATGGTGAAACCACCGTTGAAGGTGATAGCCGTCTGAGCATTAGTCCGGAAACCACCCTGGGTACAGGTAATTTCAAAAAACGCAAATTCGATACCGAAACCAAAGATTGCAACGAGAAGAAAAAAAAAATGACCATGAATCGCGACGATCTGGTTGAAGAAGGTGAAGAAGAGAAAAGCAAAATCACCGAACAGAATAAT…
pCH	pRM069	chloramphenicol	CIBN-GFP-PopZ	ATGAATGGTGCAATTGGTGGTGATCTGCTGCTGAATTTTCCGGATATGAGCGTTCTGGAACGTCAGCGTGCACATCTGAAATATCTGAATCCGACCTTTGATAGTCCGCTGGCAGGTTTTTTTGCAGATAGCAGCATGATTACCGGTGGTGAAATGGATAGTTATCTGAGCACCGCAGGTCTGAATCTGCCGATGATGTATGGTGAAACCACCGTTGAAGGTGATAGCCGTCTGAGCATTAGTCCGGAAACCACCCTGGGTACAGGTAATTTCAAAAAACGCAAATTCGATACCGAAACCAAAGATTGCAACGAGAAGAAAAAAAAAATGACCATGAATCGCGACGATCTGGTTGAAGAAGGTGAAGAAGAGAAAAGCAAAATCACCGAACAGAATAAT…
pCH	pRM066	chloramphenicol	CIBN-AtuFtsZCTL-GFP-BsMTS	ATGAATGGTGCAATTGGTGGTGATCTGCTGCTGAATTTTCCGGATATGAGCGTTCTGGAACGTCAGCGTGCACATCTGAAATATCTGAATCCGACCTTTGATAGTCCGCTGGCAGGTTTTTTTGCAGATAGCAGCATGATTACCGGTGGTGAAATGGATAGTTATCTGAGCACCGCAGGTCTGAATCTGCCGATGATGTATGGTGAAACCACCGTTGAAGGTGATAGCCGTCTGAGCATTAGTCCGGAAACCACCCTGGGTACAGGTAATTTCAAAAAACGCAAATTCGATACCGAAACCAAAGATTGCAACGAGAAGAAAAAAAAAATGACCATGAATCGCGACGATCTGGTTGAAGAAGGTGAAGAAGAGAAAAGCAAAATCACCGAACAGAATAAT…
pCH	pRM067	chloramphenicol	CIBN-CcFtsZCTL-GFP-BsMTS	ATGAATGGTGCAATTGGTGGTGATCTGCTGCTGAATTTTCCGGATATGAGCGTTCTGGAACGTCAGCGTGCACATCTGAAATATCTGAATCCGACCTTTGATAGTCCGCTGGCAGGTTTTTTTGCAGATAGCAGCATGATTACCGGTGGTGAAATGGATAGTTATCTGAGCACCGCAGGTCTGAATCTGCCGATGATGTATGGTGAAACCACCGTTGAAGGTGATAGCCGTCTGAGCATTAGTCCGGAAACCACCCTGGGTACAGGTAATTTCAAAAAACGCAAATTCGATACCGAAACCAAAGATTGCAACGAGAAGAAAAAAAAAATGACCATGAATCGCGACGATCTGGTTGAAGAAGGTGAAGAAGAGAAAAGCAAAATCACCGAACAGAATAAT…
pCH	pRM068	chloramphenicol	ZapAI83E-CIBN	ATGTCTGCACAACCCGTCGATATCCAAATTTTTGGCCGTTCACTGCGTGTGAACTGCCCGCCTGACCAAAGGGATGCGTTGAATCAGGCAGCGGACGATCTGAACCAACGGTTGCAAGATCTGAAAGAACGCACTAGAGTCACAAATACTGAACAGTTGGTCTTCATTGCCGCATTGAATATCAGCTATGAGTTAGCGCAAGAAAAAGCAAAGACTCGTGACTACGCGGCAAGTATGGAACAGCGTGAGCGGATGCTGCAGCAGACCATAGAACAAGCGTTACTTGAACAAGGTCGCATCACCGAAAAAACTAACCAAAACTTTGAAggatccgctggctccgctgctggttctggcgaattcCATATGAATGGTGCAATTGGTGGTGATCTGCTGCTG…
pCH	pRM085	chloramphenicol	TetR-CIBN CRY2-mCherry	ATGGTGtctagattagataaaagtaaagtgattaacagcgcattagagctgcttaatgaggtcggaatcgaaggtttaacaacccgtaaactcgcccagaagctaggtgtagagcagcctacattgtattggcatgtaaaaaataagcgggctttgctcgacgccttagccattgagatgttagataggcaccatactcacttttgccctttagaaggggaaagctggcaagattttttacgtaataacgctaaaagttttagatgtgctttactaagtcatcgcgatggagcaaaagtacatttaggtacacggcctacagaaaaacagtatgaaactctcgaaaatcaattagcctttttatgccaacaaggtttttcactagagaatgcattatat…
pDR	pRM123	streptomycin	CRY2-HaloTag	ATGAAAATGGACAAAAAAACCATTGTGTGGTTTCGTCGTGATCTGCGCATTGAAGATAATCCGGCACTGGCAGCAGCAGCACATGAAGGTAGCGTTTTTCCGGTGTTTATTTGGTGTCCGGAAGAAGAAGGTCAGTTTTATCCGGGTCGTGCAAGCCGTTGGTGGATGAAACAGAGCCTGGCACATCTGAGCCAGAGCCTGAAAGCACTGGGTAGCGATCTGACCCTGATTAAAACCCATAATACCATTAGCGCCATTCTGGATTGTATTCGTGTTACCGGTGCAACCAAAGTGGTTTTTAATCATCTGTATGATCCGGTTAGCCTGGTTCGTGATCATACCGTTAAAGAAAAACTGGTGGAACGTGGTATTAGCGTGCAGAGCTATAATGGTGATCTG…
pCH	pRM125	chloramphenicol	GFP-PopZ	ATGAGTAAAGGAGAAGAACTTTTCACTGgagttgtcccaattcttgttgaattagatggtgatgttaatgggcacaaattttctgtcagtggagagggtgaaggtgatgcaacatacggaaaacttacccttaaatttatttgcactactggaaaactacctgttccatggccaacacttgtcactactctgacgtatggtgttcaatgcttttcccgttatccggatcatatgaaacggtatgactttttcaagagtgccatgcccgaaggttatgtacaggaacgcactatatctttcaaagatgacgggaactacaagacgcgtgctgaagtcaagtttgaaggtgatacccttgttaatcgtatcgagttaaaaggtattgattttaaagaagat…
STRAINS
strain name	genotype	strain resitance	strain background source	plasmid 1	plasmid 1 source	plasmid 2	plasmid 2 source	IPTG (μM)	arabinose (%)
RM076	BW25113 (ΔzapA)	none	Buss, et. al. Mol. Microbiol. (2013) 89(6):1099-120.	pRM021	This work	pRM022	This work	10	0.4
RM077	BW25113 (zapA-mCherry)	none	This work	pRM021	This work	pRM023	This work	10	0.4
RM078	BW25113 (zapA-mCherry)	none	This work	pRM023	This work			10	0.4
RM187	IL02	gentamycin	Lau, et. al. Mol. Microbiol. (2003) 49(3):731-43.	pRM085	This work			60
RM206	BW25113	none		pRM069	This work	pRM022	This work	100	0.4
RM275	BW25113 (ΔzapA)	none	Buss, et. al. Mol. Microbiol. (2013) 89(6):1099-120.	pXY018	Yang, et. al. Science. (2017) 355(6326):744-747.	pRM022	This work	10	0.4
RM268	BW25113	none		pRM069	This work	pRM123	This work	80	0.4
RM269	AB1157	none	Dewitt, et. al. Genetics. (1962) 47(5):577-85	pRM085	This work			60
RM276	BW25113	none		pRM125	This work	pRM022	This work	100	0.4
RM277	BW25113 (ΔzapA)	none	Buss, et. al. Mol. Microbiol. (2013) 89(6):1099-120.	pRM021	This work	pRM123	This work	10	0.4

### Sheet: Media Recipes
M9+ Glucose Media Recipe
COMPONENT	VOLUME FOR 100mL FINAL (mL)	BRAND	CATALOG NO.
5X M9 Salts	20	Sigma-Aldrich	M9956
20% Glucose	20	Fisher Scientific	D16-500
50X MEM Amino Acids	2	Sigma-Aldrich	M5550
1M MgSO4	0.2	Fisher Scientific	M65-3
1M CaCl2	0.01	Acros/Fisher Scientific	AC349610250
dH2O	78
EZRDM Glucose Recipe
COMPONENT	VOLUME FOR 100mL FINAL (mL)	BRAND	CATALOG NO.
10X MOPS Buffer	10	Teknova Biosciences	M2101
0.123M K2HPO4	1	Teknova Biosciences	M2102
10X ACGU Mix	10	Teknova Biosciences	M2103
5X EZ Supplement	20	Teknova Biosciences	M2104
20% Glucose	1	Teknova Biosciences	G0520
dH2O	58
